# INTREPPPID - An Orthologue-Informed Quintuplet Network for Cross-Species Prediction of Protein-Protein Interaction

**DOI:** 10.1101/2024.02.13.580150

**Authors:** Joseph Szymborski, Amin Emad

## Abstract

An overwhelming majority of protein-protein interaction (PPI) studies are conducted in a select few model organisms largely due to constraints in time and cost of the associated “wet lab” experiments. *In silico* PPI inference methods are ideal tools to overcome these limitations, but often struggle with cross-species predictions. We present INTREPPPID, a method which incorporates orthology data using a new “quintuplet” neural network, which is constructed with five parallel encoders with shared parameters. INTREPPPID incorporates both a PPI classification task and an orthologous locality task. The latter learns embeddings of orthologues that have small Euclidean distances between them and large distances between embeddings of all other proteins. INTREPPPID outperforms all other leading PPI inference methods tested on both the intra-species and cross-species tasks using strict evaluation datasets. We show that INTREPPPID’s orthologous locality loss increases performance because of the biological relevance of the orthologue data, and not due to some other specious aspect of the architecture. Finally, we introduce PPI.bio and PPI Origami, a web server interface for INTREPPPID and a software tool for creating strict evaluation datasets, respectively. Together, these two initiatives aim to make both the use and development of PPI inference tools more accessible to the community.

**GRAPHICAL ABSTRACT:** 
