## Supplemental File S2 for "INTREPPPID - An Orthologue-Informed Quintuplet Network for Cross-Species Prediction of Protein-Protein Interaction"

### Sheet: Sheet1
DOI	CorpusID	Date	URI	STATUS
10.1093/nar/gks434	9914396	2012	http://dropnet.isima.fr/	dead
10.1007/978-1-0716-0892-0_12	226218388	2020	http://wodaklab.org/iRefWeb	alive
10.1007/978-1-4939-9873-9_12	203659921	2020	https://oncoppi.emory.edu/	alive
10.1515/jib-2006-27	16195629	2006	http://biomis.fh-hagenberg.at/isp/primos	dead
10.1089/adt.2013.506	12969509	2013	http://primos.fh-hagenberg.at	dead
10.1093/nar/gkx333	31083221	2017	https://proteins.plus/	alive
10.1371/journal.pone.0056228	2014834	2013	http://www.canevolve.org/.	inaccessible	Presents a login page with no context or registration option.
10.1093/nar/gkp335	3041302	2009	https://meme.nbcr.net/	inaccessible	URI resolves but the described online web server is not present.
10.1093/NAR/GKG056	15003973	2003	http://www.bind.ca/	dead
10.1109/CBMS.2008.113	19040991	2009	http://212.189.149.159:8080/mcl_service	dead
10.1093/nar/gkx385	3268569	2017	http://dynomics.pitt.edu/	alive
10.1093/nar/gkac1000	253479599	2022	https://string-db.org/	alive
10.7726/AJBCB.2014.1003	12004796	2014	http://bicompute.appspot.com	alive
10.1093/bioinformatics/btn584	206340817	2009	http://www.bioinformatics.sussex.ac.uk/protorp	dead
10.1186/1471-2105-11-S10-P1	40906621	2010	http://www.compbio.dundee.ac.uk/pips	alive
10.1093/bioinformatics/btx312	4420839	2017	https://www.iitm.ac.in/bioinfo/PROXiMATE/	alive
10.1155/2013/737591	5548876	2013	http://nrf2.elte.hu	dead
10.1504/IJDMB.2007.011611	18028319	2007	?	inaccessible	Paper makes reference to a website, but none such paper appears in the text of the manuscript
10.1038/nmeth.1931	52853893	2012	http://www.imexconsortium.org/	alive
10.3389/fgene.2021.722198	229549097	2020	https://rbc-dsai-iitm.github.io/NetGenes/	alive
10.1093/nar/gkv1072	8843610	2015	https://www.bindingdb.org/rwd/bind/index.jsp	alive
10.1093/nar/gkt1210	560515	2013	https://ipfam.org	dead

### Sheet: Sheet2
alive	dead	inaccessible	alive rate	dead or inaccessible rate
11	8	3	0.5	0.5
