## Supplemental Table S1 for "INTREPPPID - An Orthologue-Informed Quintuplet Network for Cross-Species Prediction of Protein-Protein Interaction"

### Sheet: Sheet1
Organism	Seed	# C3 Positive Train Interactions	# C3 Negative Train Interactions	# C3 Positive Val Interactions	# C3 Negative Val Interactions	# C3 Positive Test Interactions	# C3 Negative Test Interactions	# Unique Train Proteins	# Unique Val Proteins	# Unique Test Proteins
H. sapiens	8675309	19615	19615	2407	2407	2434	2434	5718	1239	1517
	5353456	18620	18620	2196	2196	2509	2509	5602	1195	1677
	3927704	19539	19539	2385	2385	2339	2339	5138	2191	1078
	2738255	19988	19988	2431	2431	2493	2493	6112	1151	1222
M. musculus	8675309	10490	10490	1339	1339	1495	1495	5248	1269	644
	5353456	10863	10863	1303	1303	2042	2042	5153	1298	697
	3927704	9934	9934	1247	1247	1394	1394	5082	1034	1025
	2738255	10360	10360	1286	1286	1308	1308	5268	1029	853
D. rerio	8675309	3229	3229	771	771	324	324	2451	150	399
	5353456	3616	3616	493	493	425	425	1957	388	652
	3927704	3478	3478	417	417	644	644	2664	197	221
	2738255	2911	2911	1535	1535	225	225	2438	149	379
D. melanogaster	8675309	5827	5827	697	697	704	704	2103	671	296
	5353456	6103	6103	736	736	708	708	1942	456	674
	3927704	5927	5927	694	694	748	748	2235	549	293
	2738255	5867	5867	761	761	951	951	2205	383	496
C. elegans	8675309	2397	2397	586	586	217	217	1771	208	330
	5353456	2669	2669	601	601	172	172	1848	167	290
	3927704	2942	2942	528	528	442	442	1988	183	211
	2738255	2446	2446	445	445	262	262	1782	175	369
A. thaliana	8675309	6491	6491	762	762	913	913	2504	631	418
	5353456	6610	6610	809	809	850	850	2341	347	849
	3927704	6998	6998	887	887	862	862	2524	543	506
	2738255	7354	7354	1047	1047	999	999	2896	492	198
S. cerevisiae	8675309	8416	8416	802	802	3644	3644	2131	355	281
	5353456	983	983	1892	1892	919	919	1851	204	701
	3927704	9670	9670	1838	1838	1148	1148	2061	179	530
	2738255	9154	9154	1554	1554	1144	1144	2175	255	338
