## Supplemental Table S4 for "INTREPPPID - An Orthologue-Informed Quintuplet Network for Cross-Species Prediction of Protein-Protein Interaction"

### Sheet: AUROC
	INTREPPPID	(± stdev)	RAPPPID	(± stdev)	D-SCRIPT	(± stdev)	PIPR	(± stdev)	Richoux	(± stdev)	SPRINT	(± stdev)
Mus musculus	0.84136	0.0595252	0.809899	0.0466498	0.732499	0.0281988	0.486495	0.0231153	0.735278	0.0662151	0.5	0
Danio rerio	0.819345	0.0897974	0.794886	0.0796752	0.701398	0.117759	0.509138	0.0328776	0.707964	0.143484	0.5	0
Drosophila melanogaster	0.736128	0.104052	0.695857	0.0909063	0.60167	0.128668	0.495721	0.00799584	0.595434	0.121803	0.5	0
Caenorhabditis elegans	0.754785	0.101278	0.728748	0.073074	0.639767	0.141243	0.51226	0.0426512	0.672029	0.0921028	0.5	0
Saccharomyces cerevisiae	0.701621	0.0501515	0.666489	0.0433606	0.656713	0.0452974	0.491989	0.0116703	0.619791	0.0793006	0.5	0
Arabidopsis thaliana	0.656321	0.0889233	0.641873	0.0456683	0.547857	0.110008	0.501863	0.0131824	0.59811	0.0630903	0.5	0

### Sheet: AP
	INTREPPPID	(± stdev)	RAPPPID	(± stdev)	D-SCRIPT	(± stdev)	PIPR	(± stdev)	Richoux	(± stdev)	SPRINT	(± stdev)
Mus musculus	0.853546	0.0548055	0.832282	0.0408135	0.708422	0.0598161	0.488844	0.0187933	0.75038	0.0797753	0.5	0
Danio rerio	0.808623	0.119136	0.792199	0.103601	0.674062	0.141703	0.507382	0.0227553	0.711008	0.165435	0.5	0
Drosophila melanogaster	0.7386	0.117094	0.702864	0.106662	0.597002	0.122344	0.495785	0.0059485	0.604921	0.129216	0.5	0
Caenorhabditis elegans	0.771502	0.098148	0.734948	0.0983555	0.618769	0.133249	0.516326	0.0387128	0.665065	0.105383	0.5	0
Saccharomyces cerevisiae	0.711141	0.0586822	0.675099	0.0504964	0.634667	0.070404	0.501579	0.0098815	0.621339	0.0835484	0.5	0
Arabidopsis thaliana	0.649085	0.0930509	0.637508	0.0650818	0.554403	0.0929115	0.499705	0.00502454	0.612247	0.0502046	0.5	0

### Sheet: F150
	INTREPPPID	(± stdev)	RAPPPID	(± stdev)	D-SCRIPT	(± stdev)	PIPR	(± stdev)	Richoux	(± stdev)	SPRINT	(± stdev)
Mus musculus	0.757199	0.0353206	0.718168	0.0522047	0.447971	0.303368	0.334485	0.00754256	0.561149	0.184517	0	0
Danio rerio	0.729185	0.0388513	0.71054	0.0738373	0.389523	0.283683	0.360025	0.0537356	0.540991	0.230601	0	0
Drosophila melanogaster	0.706811	0.0306296	0.611901	0.0908645	0.324626	0.234012	0.342417	0.0334975	0.426407	0.201511	0	0
Caenorhabditis elegans	0.688539	0.0297028	0.638477	0.0553831	0.32627	0.249752	0.386383	0.0421556	0.463402	0.191338	0	0
Saccharomyces cerevisiae	0.678493	0.0399716	0.572915	0.0532967	0.379935	0.283941	0.340572	0.0152976	0.457509	0.187474	0	0
Arabidopsis thaliana	0.659861	0.0491713	0.554203	0.0444343	0.208814	0.190372	0.344599	0.0180587	0.425413	0.0721305	0	0

### Sheet: MCC50
	INTREPPPID	(± stdev)	RAPPPID	(± stdev)	D-SCRIPT	(± stdev)	PIPR	(± stdev)	Richoux	(± stdev)	SPRINT	(± stdev)
Mus musculus	0.464471	0.100442	0.453047	0.0997177	0.25918	0.176922	-0.0106586	0.0354187	0.338582	0.151667	0	0
Danio rerio	0.395644	0.0583292	0.444367	0.153946	0.185338	0.190486	0.0120156	0.0405768	0.24626	0.218621	0	0
Drosophila melanogaster	0.316081	0.0762426	0.279028	0.148902	0.094773	0.152536	-0.0201767	0.0081268	0.105751	0.213778	0	0
Caenorhabditis elegans	0.270633	0.0782447	0.343496	0.124295	0.0921817	0.1586	0.00933408	0.0735294	0.19727	0.139429	0	0
Saccharomyces cerevisiae	0.24052	0.0188334	0.226901	0.0683328	0.192399	0.132131	-0.00192302	0.0179774	0.17934	0.129371	0	0
Arabidopsis thaliana	0.211326	0.0813903	0.192931	0.072661	0.0367418	0.133933	-0.00322405	0.0184442	0.150808	0.0764501	0	0

### Sheet: Brier
	INTREPPPID	(± stdev)	RAPPPID	(± stdev)	D-SCRIPT	(± stdev)	PIPR	(± stdev)	Richoux	(± stdev)	SPRINT	(± stdev)
Mus musculus	0.176987	0.0194305	0.177555	0.0219063	0.321199	0.120805	0.480608	0.0141691	0.212446	0.037925	0.5	0
Danio rerio	0.20052	0.0240809	0.181876	0.0393097	0.354376	0.116299	0.468301	0.0210544	0.241117	0.0488905	0.5	0
Drosophila melanogaster	0.224444	0.0235418	0.224524	0.0420666	0.384899	0.0892588	0.483253	0.00543778	0.272224	0.0569317	0.5	0
Caenorhabditis elegans	0.236478	0.00961182	0.21628	0.0315171	0.381367	0.0935315	0.468426	0.0261623	0.252292	0.0401976	0.5	0
Saccharomyces cerevisiae	0.247528	0.0113927	0.238023	0.0194593	0.364627	0.0996404	0.474946	0.00760229	0.26635	0.036156	0.5	0
Arabidopsis thaliana	0.246749	0.0278237	0.251232	0.0226328	0.432036	0.0612203	0.474707	0.0078455	0.276692	0.0276299	0.5	0
